# Induction of common bean *OVATE Family Protein 7* (*PvOFP7*) promotes resistance to common bacterial blight

**DOI:** 10.1101/2024.01.26.577399

**Authors:** Charlotte Gaudin, Anne Preveaux, Nathan Aubineau, Damien Le Goff, Marie-Agnès Jacques, Nicolas W.G. Chen

**Affiliations:** Univ Angers, Institut Agro, INRAE, IRHS, SFR QUASAV, F-49000 Angers, France

**Author notes:** Author for correspondence: *Nicolas W.G. Chen, Email:.

**Keywords:** Common bacterial blight, *Phaseolus vulgaris*, disease, resistance, *Xanthomonas*, Heat shock proteins, cell wall

## Abstract

Common bacterial blight of bean (CBB) is a devastating seed-transmitted disease caused by *Xanthomonas phaseoli* pv. *phaseoli* and *Xanthomonas citri* pv. *fuscans* on common bean (*Phaseolus vulgaris* L.). The genes responsible for CBB resistance are largely unknown. moreover, the lack of reproducible and universal transformation protocol limits the study and improvement of genetic traits in common bean. We produced *X. phaseoli* pv. *phaseoli* strains expressing artificially-designed Transcription-Activator Like Effectors (dTALEs) to target 14 candidate genes and performed *in planta* assays in a susceptible common bean genotype to analyse if the transcriptional induction of these genes could confer resistance to CBB. Induction of *PvOFP7*, *PvAP2-ERF71* and *PvExpansinA17* resulted in CBB symptom reduction. In particular, *PvOFP7* induction led to strong symptom reduction, linked to reduced bacterial growth *in planta* at early colonisation stages. RNA-Seq analysis revealed up-regulation of cell wall formation and primary metabolism, and major down-regulation of Heat Shock Proteins. Our results demonstrate that PvOFP7 is contributes to CBB resistance, and underline the usefulness of dTALEs for highlighting genes of quantitative activity.
