## Supplemental table 1 for "Induction of common bean *OVATE Family Protein 7* (*PvOFP7*) promotes resistance to common bacterial blight"

### Sheet: Feuil1
Supplemental table 1. Description of dTALEs used in this study.
All dTALEs contain 18.5 repeats, thus targeting 19 nucleotides (RVD at position 0 targets a thymine).
dTALE name	G19833 ID	Distance to ATG	RVD sequence	Target sequence	Annotation
OFP7_A	Phvul.009G057100	-90 bp	NN HD HD NN NN HD HD NI NG NG HD NG NG NI NG NG HD NG	T GCCGGCCATTCTTATTCT	ovate_family_protein_7
OFP7_B		-43 bp	HD NG NG NI NI HD HD HD NG NI NI NI NN NG NN NG NG NG	T CTTAACCCTAAAGTGTTT
OFP7_C		-29 bp	NN NG NG NG NI NI NG NI HD NN NG NN HD HD NI NG HD NG	T GTTTAATACGTGCCATCT
ExpansinA17_A	Phvul.007G207600	-28 bp	HD NN NG NI NI NN NI NN NG NG NG NN NG HD NI NG HD NG	T CGTAAGAGTTTGTCATCT	expansin_A17
Glyoxal	Phvul.009G171700	-83 bp	NN HD NI HD HD NI NG NG NG HD NI NI NN NG NN HD NI NG	T GCACCATTTCAAGTGCAT	glyoxal_oxidase-related_protein
LEA	Phvul.007G225200	-113 bp	HD NG HD NI NG NG HD HD NN NG NG HD NI HD NG HD NI NG	T CTCATTCCGTTCACTCAT	late_embryogenesis_abundant_protein,_putative_/_LEA_protein,_putative
P450	Phvul.011G016700	-179 bp	NI NN NG NN NG NN NI NI HD NI NI NI NI HD NG HD NG NG	T AGTGTGAACAAAACTCTT	cytochrome_P450,_family_87,_subfamily_A,_polypeptide_6
Peroxidase	Phvul.011G105900	-104 bp	NN HD HD HD NI NI HD NI NI NI HD NG NI NI NG NG NI NG	T GCCCAACAAACTAATTAT	Peroxidase_superfamily_protein
PR5	Phvul.006G197400	-20 bp	NI NG NG HD NI NG HD NI NI NG NI HD HD NG HD HD HD NG	T ATTCATCAATACCTCCCT	CAP_(Cysteine-rich_secretory_proteins,_Antigen_5,_and_Pathogenesis-related_1_protein)_superfamily_protein
RLK25	Phvul.011G194600	-19 bp	NN HD NI NI NI NG NG NN NI HD NG NG NN NG NI NI NI NG	T GCAAATTGACTTGTAAAT	cysteine-rich_RLK_(RECEPTOR-like_protein_kinase)_25
CoAsynth6	Phvul.003G031300	-160 bp	NI NG NN HD NI NG NG NG HD NG NI NN HD HD NI HD NI NG	T ATGCATTTCTAGCCACAT	3-ketoacyl-CoA_synthase_6
SBP	Phvul.009G119200	-13 bp	HD NG HD NG NG HD NG HD NG HD NI HD NI NI HD NG NI NG	T CTCTTCTCTCACAACTAT	SBP_(S-ribonuclease_binding_protein)_family_protein
GHF10	Phvul.009G120500	-308 bp	NN HD NG NG HD NI NN NI NI NI NI HD NI HD NI NG NG NG	T GCTTCAGAAAACACATTT	Glycosyl_hydrolase_family_10_protein
MFS	Phvul.008G188500	-78 bp	HD HD HD NG NN NI HD NI NN NI NG NI NG HD HD NI NG NG	T CCCTGACAGATATCCATT	Major_facilitator_superfamily_protein
ERF_A	Phvul.004G157600	-153 bp	NN NN HD NG NG HD NG NI NG NG HD NG HD NI NI NI NI NG	T GGCTTCTATTCTCAAAAT	AP2/ERF domain
Unknown3	Phvul.006G118800	-136 bp	HD NN NI NI NG NG HD NG HD HD NI HD HD NG NG NG NI NG	T CGAATTCTCCACCTTTAT	Unknown function
