## Supplemental table 5 for "Induction of common bean *OVATE Family Protein 7* (*PvOFP7*) promotes resistance to common bacterial blight"

### Sheet: Feuil1
Supplemental table 5: Genes with similar transcriptional behaviour than in the study by Foucher et al. 2020
This list comprises genes with similar transcriptional regulation (up or down) after PvOFP7 induction in JaloEEP558 (this study) and after inoculation of the resistant genotype BAT93 (Foucher et al., 2020).
Heat shock proteins are highlighted in green.
Gene ID	Function according to Arabidopsis thaliana	This study	Foucher et al., 2020
		JaloEEP558 + PvOFP7 induction	BAT93 (Resistant)	JaloEEP558 (Susceptible)
Phvul.001G039700	17.6 kDa class II heat shock protein	down	down	non-DEG
Phvul.001G039800	17.6 kDa class II heat shock protein	down	down	up
Phvul.001G258200	heat shock protein 21	down	down	up
Phvul.002G121200	ATP-binding cassette 14	down	down	up
Phvul.002G231500	HSP20-like chaperones superfamily protein	down	down	up
Phvul.003G154800	heat shock protein 70B	down	down	up
Phvul.004G107700	heat shock protein 90.1	down	down	up
Phvul.007G111300	Protein of unknown function (DUF668)	down	down	up
Phvul.008G016500	BCL-2-associated athanogene 5	down	down	up
Phvul.008G115800	Regulator of chromosome condensation (RCC1) family protein	down	down	up
Phvul.008G228000	HSP20-like chaperones superfamily protein	down	down	up
Phvul.009G080200	17.6 kDa class II heat shock protein	down	down	up
Phvul.009G121000	nitrate reductase 1	down	down	up
Phvul.011G016100	mitochondrion-localized small heat shock protein 23.6	down	down	up
Phvul.011G065300	Pathogenesis-related thaumatin superfamily protein	down	down	up
Phvul.011G155700	light-harvesting chlorophyll B-binding protein 3	down	down	up
Phvul.009G057100	ovate family protein 7	up	up	down
Phvul.001G207400	NAD(P)-binding Rossmann-fold superfamily protein	up	up	non-DEG
Phvul.001G239900	cellulase 2	up	up	non-DEG
Phvul.002G273700	S-adenosyl-L-methionine-dependent methyltransferases superfamily protein	up	up	non-DEG
Phvul.003G078200	unknown	up	up	non-DEG
Phvul.004G051600	Cobalamin-independent synthase family protein	up	up	non-DEG
Phvul.004G077100	Dynein light chain type 1 family protein	up	up	non-DEG
Phvul.006G141100	Ribosome associated membrane protein RAMP4	up	up	non-DEG
Phvul.007G096900	P-loop containing nucleoside triphosphate hydrolases superfamily protein	up	up	non-DEG
Phvul.008G123000	Pectin lyase-like superfamily protein	up	up	non-DEG
Phvul.008G133600	basic helix-loop-helix (bHLH) DNA-binding superfamily protein	up	up	non-DEG
Phvul.008G157600	GATA transcription factor 9	up	up	non-DEG
Phvul.008G255300	O-fucosyltransferase family protein	up	up	non-DEG
Phvul.008G258700	Leucine-rich repeat protein kinase family protein	up	up	non-DEG
Phvul.010G095800	K+ efflux antiporter 2	up	up	non-DEG
Phvul.010G122000	RNA-binding (RRM/RBD/RNP motifs) family protein	up	up	non-DEG
Phvul.011G038200	Basic-leucine zipper (bZIP) transcription factor family protein	up	up	non-DEG
Phvul.011G042800	Sec14p-like phosphatidylinositol transfer family protein	up	up	non-DEG
